# Time-Resolved Interactome Profiling Deconvolutes Secretory Protein Quality Control Dynamics

**DOI:** 10.1101/2022.09.04.506558

**Authors:** Madison T. Wright, Bibek Timalsina, Valeria Garcia Lopez, Jake Hermanson, Sarah Garcia, Lars Plate

## Abstract

Many cellular processes are governed by protein-protein interactions that require tight spatial and temporal regulation. Accordingly, it is necessary to understand the dynamics of these interactions to fully comprehend and elucidate cellular processes and pathological disease states. To map de novo protein-protein interactions with time-resolution at an organelle-wide scale we developed a quantitative mass-spectrometry method, time-resolved interactome profiling (TRIP). We apply TRIP to elucidate aberrant protein interaction dynamics that lead to the protein misfolding disease congenital hypothyroidism. We deconvolute altered temporal interactions of the thyroid hormone precursor thyroglobulin with pathways implicated in hypothyroidism pathophysiology such as Hsp70/90 assisted folding, disulfide/redox processing, and N-glycosylation. Functional siRNA screening identified VCP and TEX264 as key protein degradation components whose inhibition selectively rescues mutant prohormone secretion. Ultimately, our results provide novel insight into the temporal coordination of protein homeostasis, and our TRIP method should find broad applications in investigating protein folding diseases and cellular processes.
