## Supplementary material for "Time-Resolved Interactome Profiling Deconvolutes Secretory Protein Quality Control Dynamics": Table EV1

### Sheet: PathwaySortedInteractors_TRIP
Ribosome	Import	Glycosylation	Hsp40/70/90 & Other Chaperoning Activity	Disulfide Bond Formation	Proline Isomerization, Hydroxylation, & Collagen Processing	Trafficking	Protein Ubiquitination & Proteasomal Degradation	Autophagy & Lysosomal Processing	Miscellaneous
DHX9	NOMO1	ALG2	CCDC47	ERO1LB	COL14A1	ANXA7	ADAMTS1	AGRN	ASPH
EIF3H	SEC11A	ALG5	CLU	ERP29	COLGALT1	AP1B1	BCAP31	ASAH1	ATL2
MRPS14	SEC61A1	B3GALT6	DNAJB11	ERP44	CRTAP	AP2M1	EDEM3	ATL3	CALU
RPL10	SPCS2	CALR	DNAJC10	P4HB	FKBP10	ARCN1	ERAP1	CCPG1	CKAP4
RPL10A	SPCS3	CANX	DNAJC3	PDIA3	FKBP9	ARF3	ERLEC1	CHID1	COCH
RPL12	SRP68	CHPF2	EMC1	PDIA4	LEPRE1	ARF6	ERLIN1	CTSA	DHRS7B
RPL13	SSR4	DAD1	EMC4	PDIA6	LEPREL2	ARPC4	FAM8A1	CTSB	LAMB1
RPL13A		DDOST	HSP90B1	PRDX4	LEPREL4	CDC42	FBXO30	CTSD	LAMB3
RPL14		GALNT2	HSPA5	QSOX2	NID1	CDK4	FOXRED2	CTSL	LAMC1
RPL17		GANAB	HYOU1	SELENOF	P4HA1	CDK5	HSPA8	CTSZ	MESDC2
RPL18A		KDELC1	SDF2L1	TMX1	P4HA2	CLTC	LNPEP	DCN	NOMO2
RPL19		MAGT1		TMX2	PLOD1	COPA	NDUFS2	FUCA1	PTPN1
RPL24		MAN1A1		TMX3	PLOD2	COPB1	OS9	FUCA2	RCN1
RPL26		MLEC		TXNDC12	PLOD3	COPB2	PCSK5	GAA	RCN2
RPL3		MOGS		TXNDC5	PPIA	COPG1	PSMA1	GBA	SDF4
RPL30		PMM1			PPIB	COPG2	PSMA2	GLA	SUMF2
RPL35		PRKCSH			SERPINH1	COPZ1	PSMA3	GM2A	TFRC
RPL4		RPN1				ERGIC1	PSMA4	GNS
RPL6		RPN2				ESYT1	PSMA5	GUSB
RPL9		SDF2				ESYT2	PSMA6	HEXA
RPLP0		ST3GAL1				GDI2	PSMA7	HEXB
RPS11		STT3A				GOSR1	PSMB1	HSPG2
RPS13		STT3B				KDELR1	PSMB2	LGMN
RPS14		UGGT1				KTN1	PSMB3	MAN2B1
RPS16		UGGT2				LMAN1	PSMB4	MAN2B2
RPS18						LMAN2	PSMB5	MANBA
RPS20						LRPAP1	PSMB6	NEU1
RPS24						MIA3	PSMB7	PGRMC1
RPS3						MICALL1	PSMB8	RTN3
RPS3A						MYO1D	PSMB9	TPP1
RPS4X						NAPA	PSMC1
RPS5						NSF	PSMC3
RPS6						PDCD6IP	PSMC4
RPS7						RAB1	PSMC5
RPS8						RAB10	PSMC6
RPS9						RAB11A	PSMD1
RPSA						RAB11B	PSMD11
RRBP1						RAB14	PSMD12
UBA52						RAB21	PSMD13
						RAB34	PSMD14
						RAB35	PSMD3
						RAB3D	PSMD4
						RAB43	PSMD6
						RAB5C	SEL1L
						RAB6A	SERPINB4
						RAB7A	SYVN1
						RAB8A	UBA1
						RAC2	VCP
						RHOA	YOD1
						SAR1A
						SAR1B
						SDCBP
						SEC22B
						SEC23A
						SEC24C
						SNX2
						SURF4
						TBC1D15
						TMED10
						TMED2
						TMED4
						TMED5
						TMED7
						TMED9
						VPS35
