## Supplementary material for "Time-Resolved Interactome Profiling Deconvolutes Secretory Protein Quality Control Dynamics": Table EV2

### Sheet: Sheet1
Target	Forward	Reverse	Purpose	Source
pcDNA3.1_Tg-FT	TTAATACGACTCACTATAGGGAGACCCAAGCTGGCTAG	ACTAGAAGGCACAGTCGAGGCTGATCAGCGGGTTTATCAC	amplification of WT Tg-FT from pcDNA3.1 plasmid	This study
pcDNA5/FRT_Tg-FT	TTAATACGACTCACTATAGGGAGACCCAAGCTGGCTAG	CTTGCTGTAGGTCTTAGAGCCT	amplification of WT Tg from pcDNA5/FRT-Tg-FLAG	This study
pcDNA5/FRT	CCTCGACTGTGCCTTCTAG	CCTATAGTGAGTCGTATTAATTTCG	amplification of empty pcDNA5/FRT expression vector	This study
C1264R Tg-FT	CATTGATACGTAGCCTGGAGAGCGGACG	GCCCTGGTGGAAACACGTC	Site-Directed Mutagenesis of WT Tg-FT	Wright et al., 2021
A2234D Tg-FT	AGTTCCATATGATGCCCCGCCCC	CCAAGGAACTGGTCCACTTGCTTC	Site-Directed Mutagenesis of WT Tg-FT	Wright et al., 2021
Tg	AGCCTGTCGCTGAAAACAT	AGCACGGGGTACAAAGTCAG	qRT-PCR	This study
rat_GAPDH	CAAGTTCAACGGCACAGTCAAG	ACATACTCAGCACCAGCATCAC	qRT-PCR	This study
human_GAPDH	GTCGGAGTCAACGGATT	AAGCTTCCCGTTCTCAG	qRT-PCR	This study
rat_VCP	CCAAGGCTCGTGGTGGTAAT	TTAGGATGGCAACACGGGAC	qRT-PCR	This study
rat_TEX264	GAGCTGATACAAGTGACGCG	CTGTAGCTGTGCTCGCTGCG	qRT-PCR	This study
rat_NAPA	GCCAACAAGTGTCTGCTGAA	AGCATGTCGATGCAGAAGTG	qRT-PCR	This study
rat_LMAN1	GAAAAACCAAAATGCCCAGA	CCAAAGCAAACGAGACCATT	qRT-PCR	This study
rat_RTN3	TGAGGACCACTGAGCCCCACTG	TGACTCCAAGCAGCTGCATGCC	qRT-PCR	This study
Nluc	GCTCTAAGACCTACAGCAAGCTCGGCTCGAGCGGCGTCTTCACACTCGAAGATTTCGTTGGGGACTGGCGACAGACAGCCGGCTACAACCTGGACCAAGTCC TTGAACAGGGAGGTGTGTCCAGTTTGTTTCAGAATCTCGGGGTGTCCGTAACTCCGATCCAAAGGATTGTCCTGAGCGGTGAAAATGGGCTGAAGATCGACA TCCATGTCATCATCCCGTATGAAGGTCTGAGCGGCGACCAAATGGGCCAGATCGAAAAAATTTTTAAGGTGGTGTACCCTGTGGATGATCATCACTTTAAGG TGATCCTGCACTATGGCACACTGGTAATCGACGGGGTTACGCCGAACATGATCGACTATTTCGGACGGCCGTATGAAGGCATCGCCGTGT…		Assembly of NLuc with Tg to generate Tg-NLuc fusion constructs	This study
