## Supplementary material for "Time-Resolved Interactome Profiling Deconvolutes Secretory Protein Quality Control Dynamics": Table EV3

### Sheet: TMTpro Labeling Schemes
		TMT Channels
Tg Construct	Run	126	127N	127C	128N	128C	129N	129C	130N	130C	131N	131C	132N	132C	133N	133C	134N
WT	1 (Biological Replicates 1 & 2)	0 Hr	0.5 Hr	1 Hr	1.5 Hr	2 Hr	3 Hr	(-)Hpg)	(-) Biotin PD	0 Hr	0.5 Hr	1 Hr	1.5 Hr	2 Hr	3 Hr	(-) Hpg	(-) Biotin Pd
	2 (Biiological Replicates 3 & 4)	(-) Biotin PD	3 Hr	2 Hr	1.5 Hr	1 Hr	0.5 Hr	0 Hr	(-) Hpg	(-) Biotin PD	3 Hr	2 Hr	1.5 Hr	1 Hr	0.5 Hr	0 Hr	(-) Hpg
	3 (Biological Replicates 5 & 6)	(-) Biotin PD	(-) Biotin PD	0 Hr	0 Hr	0.5 Hr	0.5 Hr	1 Hr	1 Hr	1.5 Hr	1.5 Hr	2 Hr	2 Hr	3 Hr	3Hr	(-) Hpg	(-) Hpg
A2234D	1 (Biological Replicates 1 & 2)	0 Hr	0.5 Hr	1 Hr	1.5 Hr	2 Hr	3 Hr	(-) Hpg	(-) Biotin PD	0 Hr	0.5 Hr	1 Hr	1.5 Hr	2 Hr	3 Hr	(-) Hpg	(-) Biotin PD
	2 (Biiological Replicates 3 & 4)	(-) Hpg	(-) Hpg	0 Hr	0 Hr	0.5 Hr	0.5 Hr	1 Hr	1 Hr	1.5 Hr	1.5 Hr	2 Hr	2 Hr	3 Hr	3 Hr	(-) Biotin PD	(-) Biotin PD
	3 (Biological Replicates 5 & 6)	(-) Biotin PD	3 Hr	2 Hr	1.5 Hr	1 Hr	0.5 Hr	0 Hr	(-) Hpg	(-) Hpg	0 Hr	0.5 Hr	1 Hr	1.5 Hr	2 Hr	3 Hr	(-) Biotin PD
C1264R	1 (Biological Replicates 1 & 2)	(-) Hpg	(-) Hpg	(-) Biotin PD	(-) Biotin PD	3 Hr	3 Hr	2 Hr	2 Hr	1.5 Hr	1.5 Hr	1 Hr	1 Hr	0.5 Hr	0.5 Hr	0 Hr	0 Hr
	2 (Biiological Replicates 3 & 4)	(-) Biotin PD	0 Hr	0.5 Hr	1 Hr	1.5 Hr	2 Hr	3 Hr	(-) Hpg	(-) Biotin PD	0 Hr	0.5 Hr	1 Hr	1.5 Hr	2 Hr	3 Hr	(-) Hpg
	3 (Biological Replicates 5 & 6)	(-) Hpg	(-) Hpg	(-) Biotin PD	(-) Biotin PD	0 Hr	0 Hr	0.5 Hr	0.5 Hr	1 Hr	1 Hr	1.5 Hr	1.5 Hr	2 Hr	2 Hr	3 Hr	3 Hr
C1264R + ML-240	1 (Biological Replicates 1 & 2)	(-) Biotin PD	(-) Biotin PD	3 Hr	3 Hr	2 Hr	2 Hr	1.5 Hr	1.5 Hr	1 Hr	1 Hr	0.5 Hr	0.5 Hr	0 Hr	0 Hr	(-) Hpg	(-) Hpg
